# When less is more – A fast TurboID KI approach for high sensitivity endogenous interactome mapping

**DOI:** 10.1101/2021.11.19.469212

**Authors:** Alexander Stockhammer, Carissa Spalt, Laila S. Benz, Shelly Harel, Vini Natalia, Lukas Wiench, Christian Freund, Benno Kuropka, Francesca Bottanelli

## Abstract

In recent years, proximity labelling has established itself as an unbiased and powerful approach to map the interactome of specific proteins. While physiological expression of the labelling enzyme is beneficial for the mapping of interactors, generation of the desired cell lines remains time-consuming and challenging. Using our established pipeline for the rapid generation of C- and N-terminal CRISPR-Cas9 knock-ins (KIs) based on antibiotic selection, we were able to compare the performance of commonly used labelling enzymes when endogenously expressed. Endogenous tagging of the μ subunit of the AP-1 complex with TurboID allowed identification of known interactors and cargo proteins that simple overexpression of a labelling enzyme fusion protein could not reveal. We used the KI-strategy to compare the interactome of the different adaptor protein (AP) complexes and clathrin and were able to assemble lists of potential interactors and cargo proteins that are specific for each sorting pathway. Our approach greatly simplifies the execution of proximity labelling experiments for proteins in their native cellular environment and allows going from CRISPR transfection to mass spectrometry analysis and interactome data in just over a month.
