## Supplementary table 2 for "When less is more – A fast TurboID KI approach for high sensitivity endogenous interactome mapping"

### Sheet: Tabelle1
-Log Student's T-test p-value KI_WT	Student's T-test q-value KI_WT	Student's T-test Difference KI_WT	Student's T-test Test statistic KI_WT	-Log Student's T-test p-value KI_OE cyt TurboID	Student's T-test q-value KI_OE cyt TurboID	Student's T-test Difference KI_OE cyt TurboID	Student's T-test Test statistic KI_OE cyt TurboID	Protein names	Gene names
1.43846	0.0500802	6.66936	3.09389	3.76968	0.00658824	8.16388	13.5855	Consortin	CNST
4.45005	0.01075	8.41443	20.1969	2.59041	0.0127568	7.28503	6.7098	Cation-independent mannose-6-phosphate receptor	IGF2R
4.23548	0.00819048	8.58175	17.8298	2.47355	0.0121852	6.33963	6.24014	Endothelin-converting enzyme 1	ECE1
3.6629	0.00565657	7.4926	12.7605	3.95784	0.00772727	6.10227	15.1662	AP-1 complex subunit beta-1	AP1B1
2.57046	0.00911475	7.09291	6.62757	2.1688	0.0173803	6.09914	5.1425	AP-1 complex subunit gamma-1	AP1G1
2.71674	0.00868831	5.7378	7.25165	2.28928	0.0157778	5.06293	5.55588	AP-2 complex subunit alpha-2	AP2A2
3.17503	0.00622989	7.21682	9.56181	1.61147	0.0353236	4.93871	3.51937	Golgin subfamily A member 4	GOLGA4
4.21999	0.008	6.55663	17.6698	1.90583	0.0229701	4.86017	4.32265	Cyclin-G-associated kinase	GAK
3.12238	0.00670833	5.15544	9.26586	3.57832	0.00747253	4.60112	12.1414	Extracellular sulfatase Sulf-2	SULF2
5.47522	0.064	5.67426	36.5427	3.29313	0.00767296	4.42156	10.258	Secretory carrier-associated membrane protein 1	SCAMP1
3.69397	0.00589474	6.02856	12.9955	4.43234	0	4.2368	19.9904	ADP-ribosylation factor-binding protein GGA1	GGA1
4.57695	0.0064	5.82067	21.7395	4.85785	0	4.18141	25.5798	Kinesin-like protein KIF13A	KIF13A
2.62443	0.00910264	4.89806	6.85212	2.19725	0.0168649	4.10172	5.23784	SCY1-like protein 2	SCYL2
3.41882	0.0063622	6.54672	11.0511	1.86457	0.0241413	4.00908	4.20332	AP-1 complex subunit mu-1	AP1M1
4.76461	0.0116364	6.43586	24.236	2.372	0.0146981	3.9547	5.85491	Aftiphilin	AFTPH
2.77572	0.00897902	4.74454	7.51752	4.86262	0	3.87772	25.6505	Syntaxin-10	STX10
3.29046	0.00580645	4.98305	10.2418	4.78586	0	3.85605	24.536	Solute carrier family 12 member 4	SLC12A4
4.32488	0.00905263	6.05792	18.781	2.10871	0.0184755	3.79341	4.94561	Ragulator complex protein LAMTOR1	LAMTOR1
2.80145	0.00910638	5.99697	7.63621	2.38081	0.0146263	3.72655	5.88753	ADP-ribosylation factor GTPase-activating protein 1	ARFGAP1
4.62491	0.00752941	4.96515	22.3523	3.2376	0.00795266	3.68553	9.92496	Integrin alpha-6;Integrin alpha-6 heavy chain;Integrin alpha-6 light chain;Processed integrin alpha-6	ITGA6
2.57851	0.00921547	4.15403	6.66062	2.72366	0.0128454	3.68497	7.28241	Lipopolysaccharide-responsive and beige-like anchor protein	LRBA
2.39822	0.0130024	5.13395	5.95242	2.35598	0.0143598	3.66877	5.79597	Ragulator complex protein LAMTOR5	LAMTOR5
3.3884	0.00652174	5.51168	10.854	2.41616	0.0138455	3.64786	6.01991	Dyslexia-associated protein KIAA0319-like protein	KIAA0319L
3.80876	0.00587013	5.56747	13.9001	2.46222	0.0122091	3.64219	6.19612	Ragulator complex protein LAMTOR3	LAMTOR3
2.39623	0.0129412	4.90339	5.94497	4.53262	0	3.5369	21.1879		C15orf38-AP3S2
2.81411	0.00877698	5.18973	7.69521	1.30366	0.0570543	3.43468	2.78236	Serine/threonine-protein kinase WNK1	WNK1
2.15011	0.017405	4.03872	5.08063	3.1322	0.0085102	3.3634	9.32041	Synergin gamma	SYNRG
2.70066	0.00892308	3.81146	7.18062	3.33726	0.00597333	3.33202	10.5301	ADP-ribosylation factor-binding protein GGA2	GGA2
3.62473	0.0054902	4.90683	12.4775	1.30565	0.0565649	3.31416	2.78686	Protein transport protein Sec16A	SEC16A
4.27394	0.0086	4.08022	18.233	3.90955	0.00845283	3.29972	14.7443	Copper-transporting ATPase 1	ATP7A
3.16735	0.00612429	4.30271	9.51809	3.65358	0.00829268	3.22928	12.6908	AP-1 complex subunit sigma-1A	AP1S1
1.44549	0.0496555	1.10048	3.11058	1.90936	0.0229314	3.22463	4.33299	Arf-GAP with GTPase, ANK repeat and PH domain-containing protein 1	AGAP1
4.75018	0.0106667	5.71678	24.0344	1.55531	0.0367676	3.16993	3.37784	AMSH-like protease	STAMBPL1
3.00627	0.00661883	5.46114	8.64283	1.71804	0.0301304	3.15572	3.79774	Stromal membrane-associated protein 2	SMAP2
2.0509	0.0200988	3.56816	4.7617	1.88681	0.024067	3.15495	4.26734	Arfaptin-1	ARFIP1
4.7925	0.0182857	3.56657	24.6305	2.14366	0.0174207	3.11201	5.05939	Syntaxin-16	STX16;STX16-NPEPL1
3.03852	0.00692958	4.51742	8.81189	2.28977	0.0158406	3.11194	5.55759	Prolow-density lipoprotein receptor-related protein 1;Low-density lipoprotein receptor-related protein 1 85 kDa subunit;Low-density lipoprotein receptor-related protein 1 515 kDa subunit;Low-density lipoprotein receptor-related protein 1 intracellular domain	LRP1
1.78834	0.0275057	4.63935	3.98887	4.87063	0	3.03013	25.7696	Ragulator complex protein LAMTOR2	LAMTOR2
2.99471	0.00647368	4.46508	8.58297	1.87393	0.0240767	3.01827	4.23017	HEAT repeat-containing protein 5B	HEATR5B
5.91178	0	5.28894	47.0061	1.36048	0.0532926	2.99878	2.9117	Kinase D-interacting substrate of 220 kDa	KIDINS220
2.60505	0.0088433	4.54045	6.77073	1.84804	0.0247624	2.96098	4.15616	Unconventional myosin-X	MYO10
2.12114	0.0179586	1.43519	4.98585	1.43174	0.0471851	2.95944	3.07797	Serine/threonine-protein phosphatase 2A 55 kDa regulatory subunit B alpha isoform	PPP2R2A
3.47703	0.00560656	6.63477	11.4378	2.41447	0.0137846	2.95766	6.01352	Epidermal growth factor receptor substrate 15	EPS15
1.46673	0.0478999	3.78822	3.16133	1.36553	0.0528186	2.88283	2.92334	Serine/threonine-protein phosphatase 6 catalytic subunit;Serine/threonine-protein phosphatase 6 catalytic subunit, N-terminally processed	PPP6C
2.96134	0.00609917	4.915	8.41222	1.60979	0.035165	2.86485	3.51509	Thyroid receptor-interacting protein 11	TRIP11
1.9481	0.0218645	2.89486	4.44739	2.12457	0.0179184	2.84247	4.997	Brefeldin A-inhibited guanine nucleotide-exchange protein 1	ARFGEF1
2.91616	0.00688259	3.4637	8.18601	2.4921	0.0123048	2.84109	6.31277	Ubiquitin carboxyl-terminal hydrolase CYLD	CYLD
3.53653	0.00495575	6.97099	11.8463	1.64129	0.033788	2.83792	3.59593	Protein kinase C delta-binding protein	PRKCDBP
2.78487	0.0090742	4.2918	7.55952	1.4771	0.0435609	2.81197	3.18627	Serine/threonine-protein phosphatase 6 regulatory subunit 1	PPP6R1
3.92742	0.00664706	4.59204	14.8991	3.27556	0.00834783	2.7945	10.1516	Ragulator complex protein LAMTOR4;Ragulator complex protein LAMTOR4, N-terminally processed	LAMTOR4
2.92016	0.00691057	4.72205	8.20583	1.50708	0.0404243	2.77654	3.25895	Anion exchange protein;Sodium bicarbonate cotransporter 3	SLC4A7
2.20752	0.0172908	2.36451	5.2726	1.60099	0.0356085	2.72991	3.49269	Phosphatidylinositol 5-phosphate 4-kinase type-2 alpha	PIP4K2A
3.79591	0.00565	5.10482	13.7959	2.16331	0.017445	2.68651	5.12426	KN motif and ankyrin repeat domain-containing protein 1	KANK1
3.05887	0.00655924	3.50946	8.92014	2.50921	0.0125742	2.62366	6.38038	AP-2 complex subunit beta	AP2B1
2.86163	0.00769231	4.38374	7.92039	2.26185	0.015739	2.6183	5.45951	WD repeat-containing protein 60	WDR60
2.72948	0.0087451	3.92815	7.30836	2.02754	0.0205157	2.60013	4.68888	Vacuolar protein sorting-associated protein 45	VPS45
4.74641	0.00984615	4.61741	23.9821	1.91356	0.0226552	2.57522	4.34528	DENN domain-containing protein 4C	DENND4C
2.5855	0.00899164	3.87627	6.6895	2.14243	0.0177349	2.55402	5.05536	Ral GTPase-activating protein subunit beta	RALGAPB
3.77954	0.00544578	4.1921	13.6643	1.44964	0.0460932	2.52828	3.12047	Ral GTPase-activating protein subunit alpha-1	RALGAPA1
2.55001	0.00936216	2.87254	6.54415	3.18636	0.0083913	2.51553	9.62662	ADP-ribosylation factor-binding protein GGA3	GGA3
3.56806	0.00509091	6.75351	12.0683	1.8543	0.0243027	2.50029	4.17398	Junctophilin-1	JPH1
3.32296	0.00592105	3.83741	10.4413	3.51527	0.00750476	2.46474	11.6987	TBC1 domain family member 5	TBC1D5
3.1357	0.00582796	6.06319	9.33987	1.43124	0.0471389	2.43021	3.07678	Syntaxin-6	STX6
2.97985	0.00633476	3.55712	8.50655	2.03269	0.020548	2.40461	4.70487	Protein FAM83B	FAM83B
2.81945	0.0083913	5.54706	7.72022	1.66738	0.0326402	2.39893	3.66377	Phosphatidylinositol 4-phosphate 3-kinase C2 domain-containing subunit alpha	PIK3C2A
3.41201	0.00616794	2.16809	11.0067	2.77671	0.0106139	2.3809	7.52205	Carboxypeptidase D	CPD
1.97948	0.0210933	2.60634	4.54168	3.25967	0.0082454	2.37406	10.0561	Vacuolar protein sorting-associated protein 28 homolog	VPS28
2.42079	0.0122233	3.4737	6.03744	1.87803	0.0242094	2.36335	4.24199	UPF0606 protein KIAA1549	KIAA1549
2.61719	0.00904956	4.40643	6.8216	1.8803	0.0242053	2.33491	4.24855	Rab GTPase-binding effector protein 1	RABEP1
4.37557	0.0101176	4.2311	19.3422	1.60286	0.0356481	2.31401	3.49743	Phosphatidylinositol 5-phosphate 4-kinase type-2 beta	PIP4K2B
3.4132	0.00621538	3.33355	11.0145	3.47063	0.00662185	2.3034	11.3947	Hamartin	TSC1
2.4405	0.0117221	4.1107	6.11251	2.04097	0.020744	2.29982	4.73066	RING finger protein 214	RNF214
2.35336	0.013516	1.86213	5.78639	3.19182	0.00843716	2.29566	9.658	AP-2 complex subunit alpha-1	AP2A1
2.08821	0.0192204	4.27369	4.8798	2.596	0.0128962	2.25826	6.73301	AP-3 complex subunit sigma-1	AP3S1
3.95554	0.00529231	5.85812	15.1459	1.79835	0.0263204	2.22459	4.01659	Stromal membrane-associated protein 1	SMAP1
2.03411	0.0202284	1.45808	4.70929	1.48474	0.0427409	2.22321	3.2047	Arf-GAP with GTPase, ANK repeat and PH domain-containing protein 3	AGAP3
2.9773	0.00630769	3.94889	8.4935	1.66058	0.0331163	2.22275	3.64601	Serine/threonine-protein phosphatase 6 regulatory ankyrin repeat subunit A	ANKRD28
5.06727	0.032	7.00622	28.8728	2.9872	0.00974059	2.2152	8.54424	Epidermal growth factor receptor substrate 15-like 1	EPS15L1
2.6379	0.0089791	5.82082	6.90919	2.34352	0.0151139	2.2023	5.75051	Rab11 family-interacting protein 1	RAB11FIP1
3.03011	0.00686512	3.46791	8.76749	2.13351	0.0176438	2.1966	5.02615	Arf-GAP domain and FG repeat-containing protein 2	AGFG2
3.09443	0.00692	3.2477	9.11219	2.27877	0.0155616	2.19165	5.51877	Sodium-dependent phosphate transporter 2	SLC20A2
3.78225	0.0055122	3.25637	13.686	2.58534	0.0126542	2.15296	6.68883	Phosphatidylinositol 5-phosphate 4-kinase type-2 gamma	PIP4K2C
3.1018	0.0069899	3.98892	9.1525	1.44548	0.0461323	2.12473	3.11055	RAB6-interacting golgin	GORAB
2.70019	0.00889457	2.75878	7.17855	3.13736	0.00859794	2.10592	9.34919	WASH complex subunit 7	KIAA1033
3.06817	0.00662201	5.30612	8.97	1.81354	0.0255405	2.0048	4.05892	RalBP1-associated Eps domain-containing protein 1	REPS1
3.16218	0.00608989	3.23239	9.48875	2.16993	0.0174109	1.96192	5.14627	LisH domain and HEAT repeat-containing protein KIAA1468	KIAA1468
2.876	0.00733333	4.38094	7.98961	1.87958	0.0243435	1.94242	4.24644	Ubiquitin-associated protein 1	UBAP1
2.68804	0.00911392	3.58696	7.12529	1.887	0.0239497	1.87212	4.26789	E3 ubiquitin-protein ligase TTC3	TTC3
2.44436	0.0115511	6.31959	6.12729	1.54361	0.0376931	1.71761	3.34877	Clathrin interactor 1	CLINT1
3.24398	0.0054878	3.95556	9.96274	1.85588	0.0243356	1.69192	4.17847	Non-receptor tyrosine-protein kinase TNK1	TNK1
2.42253	0.012253	2.13571	6.04403	1.81808	0.0254817	1.67428	4.07163	Serine/threonine-protein kinase WNK2	WNK2;WNK3
2.2272	0.0169393	3.09051	5.33968	1.34273	0.054323	1.66637	2.87101	Serine/threonine-protein kinase D3	PRKD3
2.37207	0.0128848	3.44158	5.85516	1.34978	0.0537242	1.64071	2.88714	MAP kinase-activating death domain protein	MADD
3.35088	0.00612245	5.3069	10.6155	1.32844	0.0556165	1.63578	2.83844	WASH complex subunit FAM21A	FAM21A
4.64524	0.008	3.74518	22.6172	1.57533	0.0364734	1.57682	3.42788	Rho GTPase-activating protein 21	ARHGAP21
2.04106	0.0202164	2.47675	4.73091	1.39484	0.0491548	1.51153	2.99129	AP-4 complex subunit epsilon-1	AP4E1
2.71033	0.00898065	3.54516	7.22326	1.94965	0.0217719	1.49295	4.45201	DENN domain-containing protein 1A	DENND1A
3.76317	0.00629213	2.41523	13.5338	1.88387	0.0240667	1.48451	4.25885	Podocalyxin-like protein 2	PODXL2
3.70524	0.00595745	2.86804	13.0817	2.46491	0.0120458	1.48011	6.20656	Serine/threonine-protein phosphatase 6 regulatory subunit 2	PPP6R2
2.47208	0.0113522	2.09835	6.23443	2.46747	0.012129	1.41551	6.21651	Dynein light chain Tctex-type 1	DYNLT1
1.92204	0.0222229	2.5029	4.37018	2.02555	0.0204194	1.39284	4.68273	BTB/POZ domain-containing protein KCTD3	KCTD3
2.34683	0.0137455	2.38929	5.76254	1.83995	0.0248788	1.37971	4.1332	Solute carrier family 35 member E1	SLC35E1
2.1829	0.0171542	3.02679	5.18959	1.35946	0.0533087	1.3595	2.90938	Conserved oligomeric Golgi complex subunit 1	COG1
3.19505	0.00580117	3.13588	9.67662	1.95383	0.0215678	1.29246	4.46449	Vacuolar protein sorting-associated protein 37A	VPS37A
3.10425	0.00653807	3.63582	9.1659	1.64123	0.0337491	1.28234	3.59578	Intersectin-2	ITSN2
4.78736	0.016	8.15225	24.5574	2.61991	0.0133333	1.27007	6.83307	Arf-GAP domain and FG repeat-containing protein 1	AGFG1
3.87035	0.0063662	3.01822	14.4102	1.64171	0.0337024	1.22106	3.59703	Coronin;Coronin-7	CORO7-PAM16;CORO7
