## Supplementary table 3 for "When less is more – A fast TurboID KI approach for high sensitivity endogenous interactome mapping"

### Sheet: Tabelle1
-Log Student's T-test p-value OE_WT	Student's T-test q-value OE_WT	Student's T-test Difference OE_WT	Student's T-test Test statistic OE_WT	-Log Student's T-test p-value OE_OE cyt TurboID	Student's T-test q-value OE_OE cyt TurboID	Student's T-test Difference OE_OE cyt TurboID	Student's T-test Test statistic OE_OE cyt TurboID	Protein names	Gene names
4.14686	0	9.15354	16.9334	2.69866	0.110696	6.61591	7.17183	AP-1 complex subunit mu-1	AP1M1
4.77379	0	6.61286	24.3653	2.20946	0.100145	5.48346	5.27916	Cation-independent mannose-6-phosphate receptor	IGF2R
3.35399	0.00020296	6.94292	10.6351	1.58504	0.158745	4.66482	3.45232	Golgin subfamily A member 4	GOLGA4
2.76708	0.00117589	4.65991	7.47804	2.12676	0.116293	4.2568	5.00414	Protein transport protein Sec24A	SEC24A
2.32683	0.00279566	4.55264	5.69004	1.87026	0.130367	3.87777	4.21963	AP-2 complex subunit alpha-2	AP2A2
4.42625	0	4.98824	19.9198	3.29362	0.0788	3.85802	10.261		SEC16A
3.82108	0	6.42773	14.0007	1.98564	0.123375	3.84163	4.56034	Sorting nexin-1	SNX1
3.45585	0	5.21507	11.2956	1.39211	0.173611	3.62239	2.98493	Protein transport protein Sec16A	SEC16A
3.34308	0.000201258	4.92427	10.5666	4.35212	0.027	3.53394	19.0805	AP-1 complex subunit beta-1	AP1B1
3.65861	0	5.70631	12.7284	1.58874	0.159062	3.46418	3.46166	Endothelin-converting enzyme 1	ECE1
5.32819	0	4.71548	33.5694	2.9048	0.0961081	3.46278	8.13005	Secretory carrier-associated membrane protein 1	SCAMP1
2.93073	0.00134838	6.09932	8.25839	2.09592	0.121587	3.31349	4.90445	Protein transport protein Sec23A	SEC23A
4.22115	0	5.68208	17.6817	1.50573	0.161155	3.13523	3.25567	AMSH-like protease	STAMBPL1
2.33551	0.00280836	3.92941	5.72142	1.40307	0.172749	3.10625	3.01052	RUN and FYVE domain-containing protein 1	RUFY1
2.40595	0.00263602	5.30914	5.98141	1.79914	0.138703	3.03871	4.01878	ADP-ribosylation factor GTPase-activating protein 1	ARFGAP1
3.13153	0.00057429	5.44524	9.31665	1.35953	0.172267	2.85733	2.90953	SEC23-interacting protein	SEC23IP
4.02007	0	5.11696	15.7272	1.68618	0.149185	2.85245	3.71312	Ragulator complex protein LAMTOR1	LAMTOR1
3.55288	0	4.62025	11.9609	1.82586	0.137934	2.74978	4.09345	Sorting nexin-5	SNX5
3.4006	0.000217687	5.28529	10.9327	1.33746	0.172871	2.74002	2.85897	KN motif and ankyrin repeat domain-containing protein 2	KANK2
2.87971	0.00130068	3.75368	8.00757	2.28868	0.098625	2.67283	5.55373	Cytoplasmic dynein 1 light intermediate chain 2	DYNC1LI2
2.2583	0.00286109	3.46155	5.44711	3.98471	0.0515556	2.59473	15.406	Syntaxin-10	STX10
2.74505	0.00115599	3.22109	7.37819	2.95751	0.0985143	2.56823	8.39283	WASH complex subunit 7	KIAA1033
3.09509	0.000881029	4.03427	9.11581	1.73615	0.149154	2.56703	3.84639	Dynamin-binding protein	DNMBP
3.94418	0	4.4025	15.0457	2.0507	0.126133	2.47723	4.76107	Ragulator complex protein LAMTOR3	LAMTOR3
2.13275	0.00355803	2.66694	5.02366	4.9401	0	2.43466	26.8262	Vacuolar protein sorting-associated protein 28 homolog	VPS28
2.44969	0.00260904	3.40662	6.14778	1.48301	0.16524	2.41285	3.20053	AP-1 complex subunit gamma-1	AP1G1
2.26871	0.00289354	2.71874	5.48346	1.55199	0.161751	2.37599	3.36958	Sorting nexin-6;Sorting nexin-6, N-terminally processed	SNX6
2.51727	0.00230341	3.74641	6.41245	1.70907	0.150304	2.35749	3.77381	Synaptosomal-associated protein 23;Synaptosomal-associated protein	SNAP23
2.52639	0.00232017	3.12142	6.44891	1.79522	0.138081	2.32507	4.00792	SCY1-like protein 2	SCYL2
3.23662	0.000637037	3.67665	9.91917	3.35811	0.0768889	2.30398	10.6611	TBC1 domain family member 5	TBC1D5
3.77936	0	4.63078	13.6628	2.70881	0.113156	2.24229	7.21652	Protein transport protein Sec23B	SEC23B
4.1761	0	4.07025	17.2242	1.70735	0.148985	2.13044	3.76921	Kinesin-like protein KIF1C	KIF1C
3.20675	0.000616487	3.9359	9.74431	1.78132	0.142696	2.07208	3.9695	Dyslexia-associated protein KIAA0319-like protein	KIAA0319L
2.51495	0.00229866	4.47083	6.4032	1.49487	0.161501	2.03232	3.22924	Ubiquitin-associated protein 1	UBAP1
3.49552	0	5.66394	11.5633	2.18944	0.104071	1.98682	5.21151	Epidermal growth factor receptor substrate 15	EPS15
4.29316	0	3.73148	18.4379	3.70961	0.0670769	1.93394	13.1153	Ragulator complex protein LAMTOR4;Ragulator complex protein LAMTOR4, N-terminally processed	LAMTOR4
3.42648	0	3.69878	11.1013	1.94993	0.126108	1.90162	4.45286	Coronin;Coronin-7	CORO7-PAM16;CORO7
3.34167	0.000200837	4.7199	10.5577	2.34892	0.0963516	1.89571	5.77017	Protein transport protein Sec24B	SEC24B
2.17424	0.0033317	3.15085	5.16061	1.36133	0.173151	1.82283	2.91366	Vacuolar protein sorting-associated protein 45	VPS45
3.16702	0.000599303	2.85561	9.51622	1.4802	0.165134	1.81739	3.19375	Rabenosyn-5	RBSN
1.34253	0.0194065	3.42544	2.87056	2.47032	0.0962778	1.81622	6.22759	Ragulator complex protein LAMTOR2	LAMTOR2
2.82157	0.00122564	3.44448	7.73017	2.00074	0.126411	1.80522	4.60637	Kinesin-like protein KIF13A	KIF13A
4.0502	0	3.42553	16.0061	2.22971	0.0964528	1.80151	5.34829	Mitotic interactor and substrate of PLK1	MISP
5.64965	0	3.84195	40.4117	1.46859	0.165944	1.79977	3.16578	DENN domain-containing protein 4C	DENND4C
2.58319	0.00184914	3.78886	6.67993	1.93179	0.128069	1.78259	4.39896	KIF1-binding protein	KIAA1279
2.57201	0.00183333	3.41409	6.63392	1.5464	0.162534	1.76869	3.35569	SEC14 domain and spectrin repeat-containing protein 1	SESTD1
2.83577	0.00124804	4.25576	7.79712	2.00745	0.12985	1.75373	4.62692	NSFL1 cofactor p47	NSFL1C
3.25371	0.000647834	5.39268	10.0205	1.32177	0.175219	1.72155	2.82329	WASH complex subunit FAM21A	FAM21A
3.24218	0.000641791	3.53931	9.95204	2.19404	0.103071	1.69589	5.22701	Vacuolar protein sorting-associated protein 37A	VPS37A
1.30106	0.0217915	2.32236	2.7765	1.71421	0.151213	1.68897	3.78752	Protein transport protein Sec24C	SEC24C
3.17546	0.000603509	5.24452	9.56425	1.51	0.1616	1.6657	3.26607	ARF GTPase-activating protein GIT1	GIT1
1.52081	0.0122598	2.67177	3.29256	1.47866	0.164987	1.64131	3.19002	Tensin-3	TNS3
2.01575	0.00384203	3.96954	4.65245	1.55451	0.161531	1.59509	3.37583	Epsin-1;Epsin-3	EPN1;EPN3
1.81202	0.0069344	2.89103	4.05467	1.39499	0.174691	1.58305	2.99165	Myomegalin	PDE4DIP
1.85291	0.00606276	2.05453	4.17001	2.50681	0.0923478	1.57509	6.37086	ADP-ribosylation factor-binding protein GGA2	GGA2
1.88954	0.0052346	2.64364	4.27525	1.55717	0.160726	1.56864	3.38246	Arf-GAP with Rho-GAP domain, ANK repeat and PH domain-containing protein 1	ARAP1
2.54747	0.00223579	2.81469	6.53383	2.00022	0.124758	1.49243	4.60477	Ral GTPase-activating protein subunit beta	RALGAPB
4.14605	0	6.27922	16.9255	1.75418	0.145054	1.48821	3.89521	Epidermal growth factor receptor substrate 15-like 1	EPS15L1
3.08247	0.000872611	4.21895	9.04715	2.5775	0.0974237	1.46238	6.65647	Rho GTPase-activating protein 35	ARHGAP35
3.36701	0.000206009	3.80738	10.7174	2.02839	0.128576	1.4539	4.6915	Intersectin-2	ITSN2
3.83964	0	4.21777	14.1537	1.5908	0.158604	1.44475	3.46687	Breakpoint cluster region protein	BCR
2.51186	0.00229158	3.02482	6.39092	1.56208	0.159475	1.44292	3.39471	Syntaxin-8	STX8
2.19895	0.00312	2.57674	5.24357	1.58593	0.158903	1.41675	3.45458	ADP-ribosylation factor-like protein 15	ARL15
3.48945	0	2.6412	11.522	1.4492	0.167824	1.41096	3.1194	Girdin	CCDC88A
1.94746	0.00453582	2.23434	4.44548	1.57311	0.160687	1.40855	3.42231	Spartin	SPG20
1.41146	0.0157323	3.12761	3.03018	1.64508	0.154193	1.39457	3.60574	Sorting nexin-2	SNX2
2.1694	0.00339364	3.19806	5.14449	1.54782	0.162761	1.38719	3.35921	RING finger protein 214	RNF214
1.91416	0.00495372	3.56029	4.34703	1.53614	0.162567	1.32529	3.33028	Spermatogenesis-defective protein 39 homolog	VIPAS39
2.37989	0.00279663	1.562	5.88411	1.9555	0.124386	1.29307	4.46949	SNARE-associated protein Snapin	SNAPIN
4.41102	0	2.11017	19.7445	2.80089	0.0999	1.22437	7.63359	AP-2 complex subunit beta	AP2B1
2.42006	0.00265637	2.78227	6.03465	1.52492	0.161714	1.21828	3.30265	Transmembrane protein 209	TMEM209
2.79572	0.00120707	1.66235	7.60965	1.61564	0.157377	1.20418	3.53002	Rho GTPase-activating protein 23	ARHGAP23
4.17648	0	4.71862	17.228	1.45326	0.168593	1.1943	3.1291	ARF GTPase-activating protein GIT2	GIT2
3.82596	0	4.6147	14.0408	1.92862	0.125207	1.1881	4.38958	Ataxin-2	ATXN2
2.71604	0.001404	2.9664	7.24854	1.42479	0.170235	1.16553	3.06155	MAP kinase-activating death domain protein	MADD
1.57399	0.0111562	1.77601	3.42453	1.3167	0.176123	1.1045	2.81181	Phosphatidylinositol 4-phosphate 3-kinase C2 domain-containing subunit beta	PIK3C2B
2.2111	0.00305784	2.91119	5.28475	1.38993	0.172585	1.05002	2.97985	Tyrosine-protein phosphatase non-receptor type 23	PTPN23
3.15656	0.000593103	2.4613	9.45699	1.57069	0.160182	1.0465	3.41625	Synaptojanin-1	SYNJ1
