## Supplementary table 5 for "When less is more – A fast TurboID KI approach for high sensitivity endogenous interactome mapping"

### Sheet: AP1 possible cargo
Majority protein IDs	Protein names	Gene names AP1	AP1 vs AP2	AP1 vs AP3	AP1 vs AP4
O15440	Multidrug resistance-associated protein 5	ABCC5		+	+
Q9HCJ1	Progressive ankylosis protein homolog	ANKH	+	+	+
A0A067XG54;A0A804HIW2;Q8NB49	Phospholipid-transporting ATPase;Phospholipid-transporting ATPase IG	ATP11C	+	+	+
A0A2R8Y635;Q9H7F0;A0A2R8YDN7	Probable cation-transporting ATPase 13A3	ATP13A3		+	+
P20020;E7ERY9	Plasma membrane calcium-transporting ATPase 1;Calcium-transporting ATPase	ATP2B1		+	+
B4E2Q0;P98194;H0Y9V7	Calcium-transporting ATPase;Calcium-transporting ATPase type 2C member 1	ATP2C1	+	+	+
F5GYQ1;P61421;R4GN72;J3QL14	V-type proton ATPase subunit d 1	ATP6V0D1		+	+
Q04656	Copper-transporting ATPase 1	ATP7A	+	+	+
O75110	Probable phospholipid-transporting ATPase IIA	ATP9A		+	+
P30530;M0R0W6	Tyrosine-protein kinase receptor UFO;Receptor protein-tyrosine kinase	AXL		+	+
P51798;H0Y2M6	H(+)/Cl(-) exchange transporter 7	CLCN7	+	+	+
O75976	Carboxypeptidase D	CPD	+	+	+
P78310	Coxsackievirus and adenovirus receptor	CXADR		+	+
P42892;A0A3B3ISF9;B4DKB2	Endothelin-converting enzyme 1	ECE1		+	+
P00533;E9PFD7;Q504U8	Epidermal growth factor receptor;Receptor protein-tyrosine kinase	EGFR		+	+
P29317	Ephrin type-A receptor 2	EPHA2		+	+
Q6V0I7;A0A6Q8JR05;A0A7P0T1I0	Protocadherin Fat 4	FAT4			+
Q8N441	Fibroblast growth factor receptor-like 1	FGFRL1			+
Q9ULI3;H7C4M4	Protein HEG homolog 1	HEG1		+	+
A0A140T8W8;A0A1W2PR61;A0A1W2PPF8;Q5SPM2;A0A140T8Y4;A0A0G2JPD3		HLA-A		+	+
A0A140T955;A0A140T933;A0A1W2PPQ2;A0A1W2PRT9;Q53Z42;A0A140T9I0;A0A140T9X5;A0A140T913;A0A140T975;A0A140T941;A0A1W2PQS8;Q9GJ45;A0A1W2PS39;A0A140T9Z6;Q5RJ27;B0UXQ0		HLA-A		+	+
P04439;A0A1W2PS24;Q5SRN7;Q5SRN5;A0A1W2PQD0;A0A0G2JIF2;A0A0G2JI36;Q5SUL5;A0A0G2JL56	HLA class I histocompatibility antigen, A-3 alpha chain	HLA-A			+
P11717;A0A7I2V381	Cation-independent mannose-6-phosphate receptor	IGF2R	+	+	+
P08648	Integrin alpha-5;Integrin alpha-5 heavy chain;Integrin alpha-5 light chain	ITGA5		+	+
A0A8C8KBL6;P23229	Integrin alpha-6;Integrin alpha-6 heavy chain;Integrin alpha-6 light chain;Processed integrin alpha-6	ITGA6		+	+
H7C4K3;A0A7I2V2F9;E7EUI6;P05556;A0A7I2V348;C9JPK5;A0A7I2V5Z8;A0A7I2V5T3	Integrin beta;Integrin beta-1	ITGB1		+	+
Q8IZA0;C9J519;E7EN73	Dyslexia-associated protein KIAA0319-like protein	KIAA0319L		+	+
Q9ULH0;E9PH70;A0A1W2PPB7;H0Y8E4	Kinase D-interacting substrate of 220 kDa	KIDINS220		+	+
Q96J84;B4DN67	Kin of IRRE-like protein 1	KIRREL		+	+
J3KMZ9;H0YMD1;P01130	Low-density lipoprotein receptor	LDLR	+	+	+
Q9BXB1	Leucine-rich repeat-containing G-protein coupled receptor 4	LGR4		+	+
Q68DH5	LMBR1 domain-containing protein 2	LMBRD2	+	+	+
Q9UIQ6	Leucyl-cystinyl aminopeptidase;Leucyl-cystinyl aminopeptidase, pregnancy serum form	LNPEP	+	+	+
Q07954	Prolow-density lipoprotein receptor-related protein 1;Low-density lipoprotein receptor-related protein 1 85 kDa subunit;Low-density lipoprotein receptor-related protein 1 515 kDa subunit;Low-density lipoprotein receptor-related protein 1 intracellular domain	LRP1		+	+
Q7Z4F1	Low-density lipoprotein receptor-related protein 10	LRP10		+	+
A1BQX2;A0A0G2JQ38;D6RA09;A0A0G2JN23;Q8N4S9;D6RAH8;A0A0G2JN00	MARVEL domain-containing protein 2	MARVELD2		+	+
P43121	Cell surface glycoprotein MUC18	MCAM		+	+
Q9UBG0	C-type mannose receptor 2	MRC2		+	+
Q9NZM1	Myoferlin	MYOF			+
K7EQ23;O15118	Niemann-Pick C1 protein	NPC1	+	+	+
P17342	Atrial natriuretic peptide receptor 3	NPR3		+
O60245	Protocadherin-7	PCDH7		+	+
O00592	Podocalyxin	PODXL		+	+
Q9NQS3	Nectin-3	PVRL3		+	+
Q8IUW5	RELT-like protein 1	RELL1		+	+
Q9H920;E9PLR7;F8WDV7	RING finger protein 121	RNF121	+	+	+
Q9Y6N7;A0A087WTM1;A0A0A0MSX4;A0A087WZ85	Roundabout homolog 1	ROBO1		+	+
Q01974;B1APY4	Tyrosine-protein kinase transmembrane receptor ROR2	ROR2		+	+
O95197	Reticulon-3	RTN3			+
O14828	Secretory carrier-associated membrane protein 3	SCAMP3		+	+
P55011;G3XAL9	Solute carrier family 12 member 2	SLC12A2		+
Q9UP95;I3L4N6	Solute carrier family 12 member 4	SLC12A4		+	+
Q9UHW9;B3KXX3;A0A6Q8PH21;H0YKQ8;H0YMQ9	Solute carrier family 12 member 6	SLC12A6		+	+
A0A0G2JNW7;Q9Y666;A0A0U1RR18	Solute carrier family 12 member 7	SLC12A7		+	+
Q08357	Sodium-dependent phosphate transporter 2	SLC20A2		+	+
Q9Y6M5	Zinc transporter 1	SLC30A1		+	+
Q96K37;H7C1I0	Solute carrier family 35 member E1	SLC35E1	+	+	+
F8VX04;Q9H2H9	Sodium-coupled neutral amino acid transporter 1	SLC38A1		+	+
Q96QD8;F8VUY8	Sodium-coupled neutral amino acid transporter 2	SLC38A2		+	+
Q15043;E5RIP4;E5RFT1	Zinc transporter ZIP14	SLC39A14		+	+
P04920;A0A7I2V5T6	Anion exchange protein 2	SLC4A2		+	+
E9PFN4;A0A0A0MST8;Q9Y6M7	Anion exchange protein;Sodium bicarbonate cotransporter 3	SLC4A7		+	+
P30825	High affinity cationic amino acid transporter 1	SLC7A1	+	+	+
Q01650;A0A0C4DGL4	Large neutral amino acids transporter small subunit 1	SLC7A5		+	+
Q96BD0;E1P5H9	Solute carrier organic anion transporter family member 4A1	SLCO4A1		+	+
Q14849;J3QLM1	StAR-related lipid transfer protein 3	STARD3		+	+
Q658P3;B8ZZX6	Metalloreductase STEAP3	STEAP3		+	+
H0YDB2;Q13586;G0XQ39;E9PNJ4	Stromal interaction molecule 1	STIM1			+
P02786;G3V0E5	Transferrin receptor protein 1;Transferrin receptor protein 1, serum form	TFRC		+	+
Q9UHN6;B4E1B9	Transmembrane protein 2	TMEM2		+	+
F8U8C0;O00220	Tumor necrosis factor receptor superfamily member 10A	TNFRSF10A		+	+
H0YLN8;Q96QT4	Transient receptor potential cation channel subfamily M member 7	TRPM7	+	+	+
P98155;A0A7P0T9P7;A0A7P0T897;A0A7P0T8N6;A0A804CHQ2;A0A7P0TBI2;A0A7P0TB10;A0A7P0T8N9	Very low-density lipoprotein receptor	VLDLR	+	+	+
Q9UBH6	Xenotropic and polytropic retrovirus receptor 1	XPR1		+	+
Q9C0B5;H0YEF4	Palmitoyltransferase ZDHHC5;Palmitoyltransferase	ZDHHC5		+	+
A0A804HKY8;A0A8C8KWW5;A0A5F9ZH11;A0A8C8L8G4;A0A804HIN1;A0A804HL48					+

### Sheet: AP1 possible interactors
Majority protein IDs	Protein names	Gene names AP1	AP1 vs AP2	AP1 vs AP3	AP1 vs AP4
A0A096LP25;Q2M2I8;E9PG46	AP2-associated protein kinase 1	AAK1			+
P52594;B8ZZY2	Arf-GAP domain and FG repeat-containing protein 1	AGFG1		+	+
O95081;A0A0C4DG34	Arf-GAP domain and FG repeat-containing protein 2	AGFG2		+	+
Q9P2R3	Rabankyrin-5	ANKFY1			+
Q10567;C9J1E7	AP-1 complex subunit beta-1	AP1B1	+	+	+
O43747	AP-1 complex subunit gamma-1	AP1G1	+	+	+
O75843	AP-1 complex subunit gamma-like 2	AP1G2	+	+	+
Q9BXS5;K7EJL1;E7ENJ6	AP-1 complex subunit mu-1	AP1M1	+	+	+
O94973;A0A0G2JS82	AP-2 complex subunit alpha-2	AP2A2		+	+
P63010;A0A087X253;A0A087WU93;A0A087WZQ6;A0A087WYD1	AP-2 complex subunit beta	AP2B1		+	+
M0R0N4;M0QYZ2;P53680;X6R390;M0QZ21	AP-2 complex subunit sigma	AP2S1		+	+
Q92572;F5H459	AP-3 complex subunit sigma-1	AP3S1			+
Q9Y6B7;B1ALD0;B1ALD1	AP-4 complex subunit beta-1;AP complex subunit beta	AP4B1	+
Q9UPM8	AP-4 complex subunit epsilon-1	AP4E1	+	+
H0YAJ5;G5E9Y1;Q92870	Amyloid beta A4 precursor protein-binding family B member 2	APBB2	+	+	+
Q8N6T3;F8VWH9;E5RHC5;F8W1U7;E5RHT6	ADP-ribosylation factor GTPase-activating protein 1	ARFGAP1			+
Q9NP61;H0Y6A0	ADP-ribosylation factor GTPase-activating protein 3	ARFGAP3			+
Q9Y6D6;E5RIF2	Brefeldin A-inhibited guanine nucleotide-exchange protein 1	ARFGEF1	+	+	+
A0A7P0T9L9;A0A7P0TA34;A0A7P0T7Z2;Q9Y6D5	Brefeldin A-inhibited guanine nucleotide-exchange protein 2	ARFGEF2	+	+	+
P53367	Arfaptin-1	ARFIP1	+	+	+
A0A087X1E4;P53365	Arfaptin-2	ARFIP2	+	+	+
Q9NXU5;A0A087WUW9;A0A0B4J222	ADP-ribosylation factor-like protein 15	ARL15			+
P36543;C9J8H1	V-type proton ATPase subunit E 1	ATP6V1E1		+	+
H7C1N3;O15155	BET1 homolog	BET1			+
Q9NYM9;H7BXT7;E9PQJ6;A0A0C4DH16;B8ZZS0	BET1-like protein	BET1L	+	+	+
O95696	Bromodomain-containing protein 1	BRD1			+
Q08AD1	Calmodulin-regulated spectrin-associated protein 2	CAMSAP2			+
A0A6Q8PH20;A0A0C4DGB5;P20810;E7EVY3;A0A6Q8PGG5;A0A6Q8PG72;E9PCH5;B7Z574;A0A6Q8PGN6;E7ES10;A0A6Q8PFE5;A0A6Q8PFF6;E9PDE4;H0Y9H6;H0Y7F0;E7EQ12;E7EQA0;H0YD33	Calpastatin	CAST			+
Q03135	Caveolin-1	CAV1		+	+
E9PCT3;P51636	Caveolin;Caveolin-2	CAV2		+	+
Q9H444	Charged multivesicular body protein 4b	CHMP4B			+
Q14677	Clathrin interactor 1	CLINT1		+	+
A0A087WVQ6;Q00610	Clathrin heavy chain;Clathrin heavy chain 1	CLTC		+
P98082	Disabled homolog 2	DAB2		+	+
Q8N8Z6	Discoidin, CUB and LCCL domain-containing protein 1	DCBLD1		+	+
Q5VZ89	DENN domain-containing protein 4C	DENND4C			+
Q8IWF6	Protein DENND6A	DENND6A		+
Q9Y6G9;E9PHI6	Cytoplasmic dynein 1 light intermediate chain 1	DYNC1LI1	+		+
Q8NDI1	EH domain-binding protein 1	EHBP1			+
Q8N3D4	EH domain-binding protein 1-like protein 1	EHBP1L1			+
P42566;B1AUU8	Epidermal growth factor receptor substrate 15	EPS15		+	+
Q9UBC2;M0R165	Epidermal growth factor receptor substrate 15-like 1	EPS15L1		+	+
Q6ICB4	Sesquipedalian-2	FAM109B			+
Q641Q2;E7ESD2;F8W7U3;A0A087WYF6	WASH complex subunit FAM21A	FAM21A			+
Q96AC1;H0YJ34;A0A0U1RRM8	Fermitin family homolog 2	FERMT2			+
O14976	Cyclin-G-associated kinase	GAK		+	+
Q8IWJ2	GRIP and coiled-coil domain-containing protein 2	GCC2	+	+	+
Q9UJY5;B0QYR6	ADP-ribosylation factor-binding protein GGA1	GGA1	+	+	+
Q9UJY4	ADP-ribosylation factor-binding protein GGA2	GGA2	+	+	+
Q9NZ52;J3KSS7	ADP-ribosylation factor-binding protein GGA3	GGA3	+	+	+
A0A6Q8KRG2;Q08379	Golgin subfamily A member 2	GOLGA2	+		+
Q08378	Golgin subfamily A member 3	GOLGA3		+	+
Q13439;H0Y6I0	Golgin subfamily A member 4	GOLGA4	+	+
Q14789;E7EU81	Golgin subfamily B member 1	GOLGB1	+	+	+
Q9H4A6	Golgi phosphoprotein 3	GOLPH3			+
Q9HD26;F5H1Y4	Golgi-associated PDZ and coiled-coil motif-containing protein	GOPC	+	+	+
Q9H8Y8	Golgi reassembly-stacking protein 2	GORASP2	+	+	+
E9PCW1;B4DQA8;O95249;K7EJC8;G5E9T8	Golgi SNAP receptor complex member 1	GOSR1	+	+	+
F5H619;Q86XA9;H7C5W6	HEAT repeat-containing protein 5A	HEATR5A	+	+	+
Q9P2D3	HEAT repeat-containing protein 5B	HEATR5B	+	+	+
Q9UPZ3	Hermansky-Pudlak syndrome 5 protein	HPS5			+
A8CTZ0		ITSN1		+	+
A0A087WVF7;Q9NZM3	Intersectin-2	ITSN2		+	+
A0A2R8Y566;Q9P260	LisH domain and HEAT repeat-containing protein KIAA1468	KIAA1468	+	+	+
A0A7I2V3A9;P52732;A0A7I2V3V3;A0A7I2YQY4	Kinesin-like protein KIF11	KIF11			+
Q9H1H9;A0A1B0GUA8	Kinesin-like protein KIF13A	KIF13A		+	+
H3BRB3;Q14807	Kinesin-like protein;Kinesin-like protein KIF22	KIF22			+
Q86UP2	Kinectin	KTN1	+		+
A0A494C1L5;P50851;A0A494BZW2;E9PEM5;H0YAC6;A0A494C0R9	Lipopolysaccharide-responsive and beige-like anchor protein	LRBA	+	+	+
E9PP15;Q14114;A0A590UKB1;A0A590UJ57;A0A590UJ98;A0A590UJT0;A0A590UK53;A0A590UJJ8;A0A590UK84;A0A590UK97;A0A590UJF9;A0A590UJH5;A0A590UK45	Low-density lipoprotein receptor-related protein 8	LRP8		+	+
Q7Z3U7;A0A286YFF8;F8VZV1	Protein MON2 homolog	MON2			+
F5GYH1;A0A1W2PRM0;A0A1W2PRL5;A0A1W2PR09;Q8NC96;A0A1W2PNT6	Adaptin ear-binding coat-associated protein 1	NECAP1		+	+
Q9NVZ3;F6SKB8;D6RB24	Adaptin ear-binding coat-associated protein 2	NECAP2		+	+
Q01968	Inositol polyphosphate 5-phosphatase OCRL-1	OCRL		+	+
Q6P996;H3BND4	Pyridoxal-dependent decarboxylase domain-containing protein 1	PDXDC1		+
Q8TCG2;G5E9Z4	Phosphatidylinositol 4-kinase type 2-beta	PI4K2B	+	+	+
Q13492	Phosphatidylinositol-binding clathrin assembly protein	PICALM		+	+
O00443	Phosphatidylinositol 4-phosphate 3-kinase C2 domain-containing subunit alpha	PIK3C2A			+
Q9Y2I7;E9PDH4	1-phosphatidylinositol 3-phosphate 5-kinase	PIKFYVE		+
Q13393	Phospholipase D1	PLD1		+
Q15907	Ras-related protein Rab-11B	RAB11B		+
Q6WKZ4;E7EX40	Rab11 family-interacting protein 1	RAB11FIP1	+	+	+
Q7L804	Rab11 family-interacting protein 2	RAB11FIP2	+		+
A0A1B0GTL5;Q9BXF6	Rab11 family-interacting protein 5	RAB11FIP5			+
Q15276	Rab GTPase-binding effector protein 1	RABEP1	+	+	+
Q9Y3P9	Rab GTPase-activating protein 1	RABGAP1	+	+	+
E9PFK9;Q9UJ41	Rab5 GDP/GTP exchange factor	RABGEF1		+	+
Q15311	RalA-binding protein 1	RALBP1		+	+
F2Z357;A0A0A0MQY8;J3KPC5;X6R8W7;P47736	Rap1 GTPase-activating protein 1	RAP1GAP		+
Q96D71	RalBP1-associated Eps domain-containing protein 1	REPS1		+	+
O15126;A0A087WXB0;A0A087WZA6	Secretory carrier-associated membrane protein 1	SCAMP1		+	+
A0A7I2V5I2;Q8WVM8;A0A7I2V3B4;A0A7I2V4B8;A0A7I2V590;A0A7I2V448;A0A7I2V5Z4;A0A7I2V3G4;A0A7I2V4U2;A0A7I2V320;A0A7I2V362;H0YIZ7;A0A7I2V4R0;A0A7I2V2U5;B7Z5N7;A0A7I2V3C9;A0A7I2V5H5;G3V5E2;A0A7I2YQR2;A0A7I2V534;G3V2M8	Sec1 family domain-containing protein 1	SCFD1	+		+
E9PS17;E9PK59;Q96KG9;E9PPN3	N-terminal kinase-like protein	SCYL1			+
Q6P3W7;A0A0U1RQQ9;F8VSC5	SCY1-like protein 2	SCYL2		+	+
O75396	Vesicle-trafficking protein SEC22b	SEC22B	+	+	+
Q9H2G2	STE20-like serine/threonine-protein kinase	SLK			+
Q8IYB5;A0A087X1X9	Stromal membrane-associated protein 1	SMAP1		+	+
Q8WU79;A0A087WV97;X6RCC3	Stromal membrane-associated protein 2	SMAP2		+	+
O00161;H3BM38;H3BV99;H3BP15;H3BQY9;H3BNE1;H3BR18;H3BPJ0	Synaptosomal-associated protein 23;Synaptosomal-associated protein	SNAP23		+	+
O95721;C9JAF7	Synaptosomal-associated protein 29;Synaptosomal-associated protein	SNAP29			+
A0A087X0B7;Q5SQN1;A0A7P0T9T2;A0A7P0T899;A0A087X2J6;H7C3C7;A0A7P0T8U4;A0A7P0Z4P6;U3KPT7;H0Y627	Synaptosomal-associated protein 47	SNAP47		+
Q13596;H0YK42	Sorting nexin-1	SNX1		+	+
O60493	Sorting nexin-3	SNX3		+	+
A0A7P0T8S8;Q9Y5X1;A0A7P0T8Z7;A0A7P0Z4A2;A0A7P0Z4A5;A0A7P0T8D4;A0A7P0T8Z2;A0A7P0T8C7;A0A7P0TBI9;A0A7P0T8M2	Sorting nexin-9	SNX9			+
Q92783;A6NMU3	Signal transducing adapter molecule 1	STAM			+
Q96FJ0	AMSH-like protease	STAMBPL1			+
Q5U8S2;O60499;X6R2W0;K7EIY4;K7ELY2	Syntaxin-10	STX10		+	+
H3BU86;O14662;Q96NX8;F8W9Z6	Syntaxin-16	STX16-NPEPL1;STX16		+	+
O43752	Syntaxin-6	STX6		+	+
O15400	Syntaxin-7	STX7		+	+
Q9UNK0;K7EQB1	Syntaxin-8	STX8	+	+	+
Q96A49	Synapse-associated protein 1	SYAP1			+
Q4KMP7	TBC1 domain family member 10B	TBC1D10B			+
Q92609;C9J3F6	TBC1 domain family member 5	TBC1D5			+
Q15643;H0YJ97	Thyroid receptor-interacting protein 11	TRIP11	+	+	+
P33981	Dual specificity protein kinase TTK	TTK			+
A0JNW5;A0A0C4DGH6	UHRF1-binding protein 1-like	UHRF1BP1L	+	+	+
Q8TEY7;H0YCV3	Ubiquitin carboxyl-terminal hydrolase 33	USP33	+	+	+
X6RAB3;Q92738	USP6 N-terminal-like protein	USP6NL			+
Q15836	Vesicle-associated membrane protein 3	VAMP3		+	+
P51809	Vesicle-associated membrane protein 7	VAMP7	+		+
A0A2R8YDQ0;Q9H267;F5H008	Vacuolar protein sorting-associated protein 33B	VPS33B			+
Q9NRW7;A0A2R8YD95;A0A2R8YE10;A0A087WU65;A0A2R8YF01;A0A1B0GXI6	Vacuolar protein sorting-associated protein 45	VPS45	+	+	+
Q9UEU0;H0YJL5;H0YJJ5	Vesicle transport through interaction with t-SNAREs homolog 1B	VTI1B	+	+	+
A0A7I2V4L6;O15498;A0A7I2V3A1;A0A7I2V3V7	Synaptobrevin homolog YKT6	YKT6		+	+
Q7Z3T8	Zinc finger FYVE domain-containing protein 16	ZFYVE16			+

### Sheet: AP2 possible cargo
Majority protein IDs	Protein names	Gene names AP2	AP2 vs AP1	AP2 vs AP3	AP2 vs AP4
P33527;A0A0A0MS99;I3L4X2;A0A7I2V2E0;A0A7I2V4C6	Multidrug resistance-associated protein 1	ABCC1		+	+
O15440	Multidrug resistance-associated protein 5	ABCC5		+	+
O60503	Adenylate cyclase type 9	ADCY9	+	+
Q86SJ2	Amphoterin-induced protein 2	AMIGO2	+	+	+
A0A7P0TAW4;A0A7P0T8Y2;A0A7P0TAF4;A0A7P0TBC5;Q4KMQ2;A0A7P0TBD5;A0A7P0TBI1	Anoctamin-6	ANO6	+	+	+
A0A2R8Y635;Q9H7F0;A0A2R8YDN7	Probable cation-transporting ATPase 13A3	ATP13A3	+	+	+
P05023	Sodium/potassium-transporting ATPase subunit alpha-1	ATP1A1		+
P20020;E7ERY9	Plasma membrane calcium-transporting ATPase 1;Calcium-transporting ATPase	ATP2B1		+	+
F5GYQ1;P61421;R4GN72;J3QL14	V-type proton ATPase subunit d 1	ATP6V0D1		+	+
Q04656	Copper-transporting ATPase 1	ATP7A		+	+
O75110	Probable phospholipid-transporting ATPase IIA	ATP9A	+	+	+
P30530;M0R0W6	Tyrosine-protein kinase receptor UFO;Receptor protein-tyrosine kinase	AXL		+	+
A0A3B3ISH2;A0A0A0MQY7;Q5VU97	VWFA and cache domain-containing protein 1	CACHD1			+
H0YD13;P16070;H0Y2P0;H0YE40	CD44 antigen	CD44	+
C9J126;P19022;C9JMH2;A0A6Q8PF58;A0A6Q8PHJ8	Cadherin-2	CDH2			+
Q6UVK1	Chondroitin sulfate proteoglycan 4	CSPG4	+	+	+
P78310	Coxsackievirus and adenovirus receptor	CXADR	+	+	+
Q14118	Dystroglycan;Alpha-dystroglycan;Beta-dystroglycan	DAG1	+	+	+
Q96F81	Protein dispatched homolog 1	DISP1	+	+	+
Q14126	Desmoglein-2	DSG2	+	+	+
P42892;A0A3B3ISF9;B4DKB2	Endothelin-converting enzyme 1	ECE1		+	+
P52799	Ephrin-B2	EFNB2	+	+	+
P00533;E9PFD7;Q504U8	Epidermal growth factor receptor;Receptor protein-tyrosine kinase	EGFR	+	+	+
P29317	Ephrin type-A receptor 2	EPHA2	+	+	+
P04626;B4DTR1;J3QLU9	Receptor tyrosine-protein kinase erbB-2;Receptor protein-tyrosine kinase	ERBB2	+	+	+
Q6V0I7;A0A6Q8JR05;A0A7P0T1I0	Protocadherin Fat 4	FAT4			+
O43155	Leucine-rich repeat transmembrane protein FLRT2	FLRT2	+	+	+
Q9Y5Y0	Feline leukemia virus subgroup C receptor-related protein 1	FLVCR1	+	+	+
Q8NFJ5;A0A3B3ITN8	Retinoic acid-induced protein 3	GPRC5A	+	+	+
Q9ULI3;H7C4M4	Protein HEG homolog 1	HEG1		+	+
A0A140T8W8;A0A1W2PR61;A0A1W2PPF8;Q5SPM2;A0A140T8Y4;A0A0G2JPD3		HLA-A		+	+
P04439;A0A1W2PS24;Q5SRN7;Q5SRN5;A0A1W2PQD0;A0A0G2JIF2;A0A0G2JI36;Q5SUL5;A0A0G2JL56	HLA class I histocompatibility antigen, A-3 alpha chain	HLA-A			+
A0A140T955;A0A140T933;A0A1W2PPQ2;A0A1W2PRT9;Q53Z42;A0A140T9I0;A0A140T9X5;A0A140T913;A0A140T975;A0A140T941;A0A1W2PQS8;Q9GJ45;A0A1W2PS39;A0A140T9Z6;Q5RJ27;B0UXQ0		HLA-A		+	+
A0A140T930;A0A140T912;O78179;A0A140T937;A0A1W2PRZ0;A0A1W2PR11;A0A140T9B3;A0A140T9J9;A0A140T962;Q5QT33;A2BF26;A2AEA2;A0A0G2JH50;A0A0G2JIF0;Q5RIP0;P10321;A0A140T9M5;A0A140T921;A0A1W2PRX1;A0A140T9U8;A0A140T942;A0A140T9E1;O19617;A0A1W2PP77;A0A140T9H5;A0A140TA05;A0A140TA19;A0A140T9Q4;A0A140T9S7;A0A1W2PS56;A0A140T9L3	HLA class I histocompatibility antigen, Cw-7 alpha chain	HLA-C;HLA-Cw		+
A0A2R8YFL3;A0A2R8Y7R1;A0A2R8Y4U4;P15260	Interferon gamma receptor 1	IFNGR1		+
P11717;A0A7I2V381	Cation-independent mannose-6-phosphate receptor	IGF2R		+	+
O75054	Immunoglobulin superfamily member 3	IGSF3	+	+	+
P56199	Integrin alpha-1	ITGA1	+	+	+
P17301;E7ESP4;E7EMF1;E9PB77	Integrin alpha-2	ITGA2	+	+	+
P26006	Integrin alpha-3;Integrin alpha-3 heavy chain;Integrin alpha-3 light chain	ITGA3	+	+	+
P08648	Integrin alpha-5;Integrin alpha-5 heavy chain;Integrin alpha-5 light chain	ITGA5	+	+	+
A0A8C8KBL6;P23229	Integrin alpha-6;Integrin alpha-6 heavy chain;Integrin alpha-6 light chain;Processed integrin alpha-6	ITGA6	+	+	+
P06756	Integrin alpha-V;Integrin alpha-V heavy chain;Integrin alpha-V light chain	ITGAV	+	+	+
H7C4K3;A0A7I2V2F9;E7EUI6;P05556;A0A7I2V348;C9JPK5;A0A7I2V5Z8;A0A7I2V5T3	Integrin beta;Integrin beta-1	ITGB1	+	+	+
P18084;V9GZ57	Integrin beta-5;Integrin beta	ITGB5	+	+	+
P26012	Integrin beta-8	ITGB8	+	+	+
Q8IZA0;C9J519;E7EN73	Dyslexia-associated protein KIAA0319-like protein	KIAA0319L		+	+
Q9ULH0;E9PH70;A0A1W2PPB7;H0Y8E4	Kinase D-interacting substrate of 220 kDa	KIDINS220		+	+
Q96J84;B4DN67	Kin of IRRE-like protein 1	KIRREL	+	+	+
Q9BXB1	Leucine-rich repeat-containing G-protein coupled receptor 4	LGR4		+	+
Q9UIQ6	Leucyl-cystinyl aminopeptidase;Leucyl-cystinyl aminopeptidase, pregnancy serum form	LNPEP		+	+
Q07954	Prolow-density lipoprotein receptor-related protein 1	LRP1		+	+
O75096	Low-density lipoprotein receptor-related protein 4	LRP4	+	+	+
O75197	Low-density lipoprotein receptor-related protein 5	LRP5	+	+	+
H0YGW5;F5H7J9;O75581	Low-density lipoprotein receptor-related protein 6	LRP6	+	+	+
Q8IWT6	Volume-regulated anion channel subunit LRRC8A	LRRC8A	+	+	+
A1BQX2;A0A0G2JQ38;D6RA09;A0A0G2JN23;Q8N4S9;D6RAH8;A0A0G2JN00	MARVEL domain-containing protein 2	MARVELD2		+	+
P43121	Cell surface glycoprotein MUC18	MCAM	+	+	+
P08581	Hepatocyte growth factor receptor	MET	+	+	+
O95297	Myelin protein zero-like protein 1	MPZL1	+	+	+
Q9UBG0	C-type mannose receptor 2	MRC2		+	+
Q9NZM1	Myoferlin	MYOF	+	+	+
H0YD14		MYOF	+	+	+
Q04721	Neurogenic locus notch homolog protein 2;Notch 2 extracellular truncation;Notch 2 intracellular domain	NOTCH2			+
Q9UM47	Neurogenic locus notch homolog protein 3;Notch 3 extracellular truncation;Notch 3 intracellular domain	NOTCH3	+	+	+
P17342	Atrial natriuretic peptide receptor 3	NPR3	+	+	+
O60245	Protocadherin-7	PCDH7	+	+	+
Q9H6A9	Pecanex-like protein 3	PCNXL3	+	+	+
H0YCY1		PICALM	+	+	+
O00592	Podocalyxin	PODXL	+	+	+
Q9NZ53	Podocalyxin-like protein 2	PODXL2	+	+	+
A0A087WVC6;A0A087WTK0;Q12913	Protein-tyrosine-phosphatase;Receptor-type tyrosine-protein phosphatase eta	PTPRJ	+	+	+
Q92692;K7EKE8	Nectin-2	PVRL2	+	+	+
Q9NQS3	Nectin-3	PVRL3	+	+	+
Q8IUW5	RELT-like protein 1	RELL1		+	+
Q9Y6N7;A0A087WTM1;A0A0A0MSX4;A0A087WZ85	Roundabout homolog 1	ROBO1	+	+	+
Q9HCK4;F8W703;A0A087WWM5;R4GMM8	Roundabout homolog 2	ROBO2	+	+	+
A0A0A0MTJ5;Q01973	Tyrosine-protein kinase transmembrane receptor;Tyrosine-protein kinase transmembrane receptor ROR1	ROR1		+	+
Q01974;B1APY4	Tyrosine-protein kinase transmembrane receptor ROR2	ROR2	+	+	+
P55011;G3XAL9	Solute carrier family 12 member 2	SLC12A2	+	+	+
Q9UP95;I3L4N6	Solute carrier family 12 member 4	SLC12A4		+	+
Q9UHW9;B3KXX3;A0A6Q8PH21;H0YKQ8;H0YMQ9	Solute carrier family 12 member 6	SLC12A6		+	+
A0A0G2JNW7;Q9Y666;A0A0U1RR18	Solute carrier family 12 member 7	SLC12A7		+	+
Q15758;M0QXM4	Neutral amino acid transporter B(0);Amino acid transporter	SLC1A5	+	+	+
Q08357	Sodium-dependent phosphate transporter 2	SLC20A2		+	+
H7C1R8;O76082	Solute carrier family 22 member 5	SLC22A5	+	+	+
P11166;A0A6Q8PFI8	Solute carrier family 2, facilitated glucose transporter member 1	SLC2A1	+	+	+
Q9Y6M5	Zinc transporter 1	SLC30A1	+	+	+
F8VX04;Q9H2H9	Sodium-coupled neutral amino acid transporter 1	SLC38A1		+	+
Q96QD8;F8VUY8	Sodium-coupled neutral amino acid transporter 2	SLC38A2		+	+
C9JJU1;C9JMY2;C9JHH7;C9JWG4;C9JNK4;Q8WUX1	Sodium-coupled neutral amino acid transporter 5	SLC38A5	+	+	+
Q9ULF5	Zinc transporter ZIP10	SLC39A10	+	+	+
Q15043;E5RIP4;E5RFT1	Zinc transporter ZIP14	SLC39A14	+	+	+
Q13433	Zinc transporter ZIP6	SLC39A6	+	+	+
F5GZS6;A0A7P0Z4A0;A0A7P0TAN7;J3KPF3;A0A7P0Z4P5;P08195;A0A7P0T9F7;A0A7P0TAT7	4F2 cell-surface antigen heavy chain	SLC3A2	+	+	+
P04920;A0A7I2V5T6	Anion exchange protein 2	SLC4A2	+	+	+
E9PFN4;A0A0A0MST8;Q9Y6M7	Anion exchange protein;Sodium bicarbonate cotransporter 3	SLC4A7	+	+	+
P48029;H7C249	Sodium- and chloride-dependent creatine transporter 1	SLC6A8	+	+	+
B7Z589;P48067	Transporter;Sodium- and chloride-dependent glycine transporter 1	SLC6A9	+	+	+
P30825	High affinity cationic amino acid transporter 1	SLC7A1			+
Q9UPY5	Cystine/glutamate transporter	SLC7A11	+	+	+
A0A1W2PR06;P52569	Cationic amino acid transporter 2	SLC7A2	+	+	+
Q01650;A0A0C4DGL4	Large neutral amino acids transporter small subunit 1	SLC7A5	+	+	+
Q96BD0;E1P5H9	Solute carrier organic anion transporter family member 4A1	SLCO4A1		+	+
Q8IW52	SLIT and NTRK-like protein 4	SLITRK4	+	+	+
O94991	SLIT and NTRK-like protein 5	SLITRK5	+	+	+
Q14849;J3QLM1	StAR-related lipid transfer protein 3	STARD3		+	+
Q658P3;B8ZZX6	Metalloreductase STEAP3	STEAP3	+	+	+
P09758	Tumor-associated calcium signal transducer 2	TACSTD2	+	+	+
P02786;G3V0E5	Transferrin receptor protein 1;Transferrin receptor protein 1, serum form	TFRC		+	+
Q92545	Transmembrane protein 131	TMEM131			+
Q24JP5	Transmembrane protein 132A	TMEM132A	+	+	+
Q9UHN6;B4E1B9	Transmembrane protein 2	TMEM2	+	+	+
Q96Q45;A0A087WWU1;F2Z329	Transmembrane protein 237	TMEM237		+	+
F8U8C0;O00220	Tumor necrosis factor receptor superfamily member 10A	TNFRSF10A		+	+
Q6EMK4	Vasorin	VASN	+	+	+
Q9UBH6	Xenotropic and polytropic retrovirus receptor 1	XPR1		+	+
Q9C0B5;H0YEF4	Palmitoyltransferase ZDHHC5;Palmitoyltransferase	ZDHHC5	+	+	+
Q9ULC8	Probable palmitoyltransferase ZDHHC8	ZDHHC8	+	+	+

### Sheet: AP2 possible interactors
Majority protein IDs	Protein names	Gene names AP2	AP2 vs AP1	AP2 vs AP3	AP2 vs AP4
A0A096LP25;Q2M2I8;E9PG46	AP2-associated protein kinase 1	AAK1	+	+	+
Q6ULP2;B8ZZI9	Aftiphilin	AFTPH			+
P52594;B8ZZY2	Arf-GAP domain and FG repeat-containing protein 1	AGFG1		+	+
O95081;A0A0C4DG34	Arf-GAP domain and FG repeat-containing protein 2	AGFG2		+	+
Q10567;C9J1E7	AP-1 complex subunit beta-1	AP1B1		+	+
O95782	AP-2 complex subunit alpha-1	AP2A1	+	+	+
O94973;A0A0G2JS82	AP-2 complex subunit alpha-2	AP2A2	+	+	+
P63010;A0A087X253;A0A087WU93;A0A087WZQ6;A0A087WYD1	AP-2 complex subunit beta	AP2B1	+	+	+
E9PFW3;Q96CW1;A0A087WY71	AP-2 complex subunit mu	AP2M1		+	+
M0R0N4;M0QYZ2;P53680;X6R390;M0QZ21	AP-2 complex subunit sigma	AP2S1	+	+	+
O00203	AP-3 complex subunit beta-1	AP3B1			+
P25054;E9PFT7;A0A2Q2SV78	Adenomatous polyposis coli protein	APC	+
Q9UKG1;C9JAB0	DCC-interacting protein 13-alpha	APPL1		+	+
Q96P48;E7EU13;A0A0A0MSJ2	Arf-GAP with Rho-GAP domain, ANK repeat and PH domain-containing protein 1	ARAP1	+		+
Q8N6T3;F8VWH9;E5RHC5;F8W1U7;E5RHT6	ADP-ribosylation factor GTPase-activating protein 1	ARFGAP1			+
Q9NP61;H0Y6A0	ADP-ribosylation factor GTPase-activating protein 3	ARFGAP3			+
Q9NXU5;A0A087WUW9;A0A0B4J222	ADP-ribosylation factor-like protein 15	ARL15			+
P36543;C9J8H1	V-type proton ATPase subunit E 1	ATP6V1E1		+	+
I3L4C2;Q9UQB8;B4DWA1;I3L3C6	Brain-specific angiogenesis inhibitor 1-associated protein 2	BAIAP2	+		+
O00499	Myc box-dependent-interacting protein 1	BIN1			+
Q9NSY1;H0Y9P1	BMP-2-inducible protein kinase	BMP2K	+	+	+
A0A087WUV8;A0A7P0T8A7;A0A7P0TB04;A0A7P0TA85;P35613;R4GN83;R4GMX5;I3L192	Basigin	BSG	+	+	+
Q08AD1	Calmodulin-regulated spectrin-associated protein 2	CAMSAP2			+
Q03135	Caveolin-1	CAV1		+	+
C9JKI3;E9PCT5	Caveolin	CAV1		+	+
E9PCT3;P51636	Caveolin;Caveolin-2	CAV2		+	+
Q14677	Clathrin interactor 1	CLINT1		+	+
A0A087WVQ6;Q00610	Clathrin heavy chain;Clathrin heavy chain 1	CLTC		+
A0A0A6YYL4;P57737	Coronin;Coronin-7	CORO7-PAM16;CORO7			+
P98082	Disabled homolog 2	DAB2	+	+	+
Q8N8Z6	Discoidin, CUB and LCCL domain-containing protein 1	DCBLD1	+	+	+
Q8TEH3	DENN domain-containing protein 1A	DENND1A	+	+	+
Q5VZ89	DENN domain-containing protein 4C	DENND4C			+
Q6XZF7	Dynamin-binding protein	DNMBP			+
Q8N3D4	EH domain-binding protein 1-like protein 1	EHBP1L1			+
Q9H4M9;A0A024R571;C9JC03;C9J2Z4	EH domain-containing protein 1	EHD1			+
Q9NZN4	EH domain-containing protein 2	EHD2		+
Q9Y6I3	Epsin-1	EPN1	+	+	+
O95208	Epsin-2	EPN2	+	+	+
P42566;B1AUU8	Epidermal growth factor receptor substrate 15	EPS15	+	+	+
Q9UBC2;M0R165	Epidermal growth factor receptor substrate 15-like 1	EPS15L1	+	+	+
M0QY01		EPS15L1		+	+
Q6ICB4	Sesquipedalian-2	FAM109B			+
Q641Q2;E7ESD2;F8W7U3;A0A087WYF6	WASH complex subunit FAM21A	FAM21A			+
Q5T0W9	Protein FAM83B	FAM83B	+	+	+
Q0JRZ9	F-BAR domain only protein 2	FCHO2	+	+	+
O94868;E9PG19;E7ENZ2	F-BAR and double SH3 domains protein 2	FCHSD2	+	+	+
Q96AC1;H0YJ34;A0A0U1RRM8	Fermitin family homolog 2	FERMT2	+	+	+
O14976	Cyclin-G-associated kinase	GAK		+	+
Q13322;A0A2R8YCL1	Growth factor receptor-bound protein 10	GRB10	+	+	+
Q9UBP9	PTB domain-containing engulfment adapter protein 1	GULP1	+	+	+
O00291	Huntingtin-interacting protein 1	HIP1	+	+	+
O75146	Huntingtin-interacting protein 1-related protein	HIP1R	+	+	+
O15357;A0A0A0MTP6	Phosphatidylinositol 3,4,5-trisphosphate 5-phosphatase 2	INPPL1	+	+	+
A8CTZ0		ITSN1		+	+
F8W7U0		ITSN1	+	+	+
A0A087WVF7;Q9NZM3	Intersectin-2	ITSN2	+	+	+
Q5SW96	Low density lipoprotein receptor adapter protein 1	LDLRAP1	+	+	+
E9PP15;Q14114;A0A590UKB1;A0A590UJ57;A0A590UJ98;A0A590UJT0;A0A590UK53;A0A590UJJ8;A0A590UK84;A0A590UK97;A0A590UJF9;A0A590UJH5;A0A590UK45	Low-density lipoprotein receptor-related protein 8	LRP8	+	+	+
P30533;A0A3B3IRQ7	Alpha-2-macroglobulin receptor-associated protein	LRPAP1		+	+
A0A0A0MRB5;Q8WXG6	MAP kinase-activating death domain protein	MADD			+
Q9BPZ7;B1AMA5	Target of rapamycin complex 2 subunit MAPKAP1	MAPKAP1	+
A0A7I2YQR3;A0A0A0MRU9;E7ETY4;E9PC69;A0A7I2V3R3;Q7KZI7;F5H6N2;F5H4F6	Serine/threonine-protein kinase MARK2	MARK2	+	+	+
Q8N3R9	MAGUK p55 subfamily member 5	MPP5		+	+
Q96EY5;E9PQA6	Multivesicular body subunit 12A	MVB12A	+	+	+
Q9BT67	NEDD4 family-interacting protein 1	NDFIP1		+	+
F5GYH1;A0A1W2PRM0;A0A1W2PRL5;A0A1W2PR09;Q8NC96;A0A1W2PNT6	Adaptin ear-binding coat-associated protein 1	NECAP1		+	+
Q9NVZ3;F6SKB8;D6RB24	Adaptin ear-binding coat-associated protein 2	NECAP2		+	+
P49757;G3V3Z8	Protein numb homolog	NUMB	+	+	+
A0A0C4DGH3;Q9Y6R0;M0QYC2	Numb-like protein	NUMBL	+	+	+
M0QXQ4		NUMBL	+	+	+
Q01968	Inositol polyphosphate 5-phosphatase OCRL-1	OCRL		+	+
B1ALY0;C9JA33;Q8IXS6;C9JZH4	Paralemmin-2	PALM2-AKAP2;PALM2			+
Q5EBL8	PDZ domain-containing protein 11	PDZD11	+		+
Q9H792;H0YN99	Pseudopodium-enriched atypical kinase 1	PEAK1	+	+	+
H0YD48;H0YEF7;H0YE97;H0YEH1		PICALM	+	+	+
Q13492	Phosphatidylinositol-binding clathrin assembly protein	PICALM	+	+	+
O00443	Phosphatidylinositol 4-phosphate 3-kinase C2 domain-containing subunit alpha	PIK3C2A		+	+
F5GWN5;O00750	Phosphatidylinositol 4-phosphate 3-kinase C2 domain-containing subunit beta	PIK3C2B	+		+
Q13393	Phospholipase D1	PLD1		+
A8K727;A0A087WZ32;Q9HB19;A0A087X038;E5RHB5	Pleckstrin homology domain-containing family A member 2	PLEKHA2			+
Q9H3S7	Tyrosine-protein phosphatase non-receptor type 23	PTPN23			+
Q15276	Rab GTPase-binding effector protein 1	RABEP1			+
P63000;J3KSC4;J3QLK0;P60763	Ras-related C3 botulinum toxin substrate 1;Ras-related C3 botulinum toxin substrate 3	RAC1;RAC3		+
Q15311	RalA-binding protein 1	RALBP1	+	+	+
F2Z357;A0A0A0MQY8;J3KPC5;X6R8W7;P47736	Rap1 GTPase-activating protein 1	RAP1GAP	+	+	+
C9K0J5;Q70E73;C9J164	Ras-associated and pleckstrin homology domains-containing protein 1	RAPH1			+
Q14644	Ras GTPase-activating protein 3	RASA3	+	+	+
Q96D71	RalBP1-associated Eps domain-containing protein 1	REPS1	+	+	+
Q8NFH8	RalBP1-associated Eps domain-containing protein 2	REPS2	+	+	+
Q14699;G3XAJ6;C9JHG2	Raftlin	RFTN1	+		+
O15126;A0A087WXB0;A0A087WZA6	Secretory carrier-associated membrane protein 1	SCAMP1	+	+	+
E9PS17;E9PK59;Q96KG9;E9PPN3	N-terminal kinase-like protein	SCYL1			+
Q6P3W7;A0A0U1RQQ9;F8VSC5	SCY1-like protein 2	SCYL2		+	+
Q9P0V3	SH3 domain-binding protein 4	SH3BP4	+	+	+
Q99961;M0QYE0;M0R0I3	Endophilin-A2	SH3GL1	+	+	+
O14745;J3QRP6	Na(+)/H(+) exchange regulatory cofactor NHE-RF1	SLC9A3R1			+
Q9H2G2	STE20-like serine/threonine-protein kinase	SLK			+
Q8IYB5;A0A087X1X9	Stromal membrane-associated protein 1	SMAP1		+	+
Q8WU79;A0A087WV97;X6RCC3	Stromal membrane-associated protein 2	SMAP2		+	+
O00161;H3BM38;H3BV99;H3BP15;H3BQY9;H3BNE1;H3BR18;H3BPJ0	Synaptosomal-associated protein 23;Synaptosomal-associated protein	SNAP23	+	+	+
O95721;C9JAF7	Synaptosomal-associated protein 29;Synaptosomal-associated protein	SNAP29		+	+
A0A087X0B7;Q5SQN1;A0A7P0T9T2;A0A7P0T899;A0A087X2J6;H7C3C7;A0A7P0T8U4;A0A7P0Z4P6;U3KPT7;H0Y627	Synaptosomal-associated protein 47	SNAP47		+	+
Q13596;H0YK42	Sorting nexin-1	SNX1		+	+
Q8TEQ0	Sorting nexin-29	SNX29	+	+	+
O60493	Sorting nexin-3	SNX3	+	+	+
A0A7P0T8S8;Q9Y5X1;A0A7P0T8Z7;A0A7P0Z4A2;A0A7P0Z4A5;A0A7P0T8D4;A0A7P0T8Z2;A0A7P0T8C7;A0A7P0TBI9;A0A7P0T8M2	Sorting nexin-9	SNX9	+	+	+
Q8N0X7	Spartin	SPG20			+
Q96FJ0	AMSH-like protease	STAMBPL1			+
A0A0A6YYG5;Q53S48;Q9Y6Q2	Stonin-1	STON1-GTF2A1L;ALF;STON1	+	+	+
Q8WXE9;A0A3B3IU55	Stonin-2	STON2	+	+	+
Q5U8S2;O60499;X6R2W0;K7EIY4;K7ELY2	Syntaxin-10	STX10		+	+
H3BU86;O14662;Q96NX8;F8W9Z6	Syntaxin-16	STX16-NPEPL1;STX16		+	+
Q12846;C9JFM5	Syntaxin-4	STX4	+	+	+
O43752	Syntaxin-6	STX6		+	+
O15400	Syntaxin-7	STX7		+	+
A0A0D9SGJ6;J3KQV8;O43426;J3KPK1;C9JFZ1;C9JW66	Synaptojanin-1	SYNJ1	+	+	+
O15056;A0A1W2PR85;E7ER60	Synaptojanin-2	SYNJ2			+
Q9UMZ2	Synergin gamma	SYNRG			+
Q96C24	Synaptotagmin-like protein 4	SYTL4			+
Q4KMP7	TBC1 domain family member 10B	TBC1D10B			+
A0A5F9ZI29;A0A5F9ZHJ2;Q07912;A0A5F9ZGX5;A0A5F9ZHD0	Activated CDC42 kinase 1	TNK2		+	+
O60784;B0QY01	Target of Myb protein 1	TOM1	+	+	+
Q15642;M0R0F9;W4VSQ9;M0R2H7	Cdc42-interacting protein 4	TRIP10			+
P33981	Dual specificity protein kinase TTK	TTK			+
X6RAB3;Q92738	USP6 N-terminal-like protein	USP6NL	+	+	+
P51809	Vesicle-associated membrane protein 7	VAMP7			+
A0A2R8YDQ0;Q9H267;F5H008	Vacuolar protein sorting-associated protein 33B	VPS33B			+
Q8NEZ2;H0YBN0	Vacuolar protein sorting-associated protein 37A	VPS37A			+
Q9NRW7;A0A2R8YD95;A0A2R8YE10;A0A087WU65;A0A2R8YF01;A0A1B0GXI6	Vacuolar protein sorting-associated protein 45	VPS45		+	+
O43516;E9PB87	WAS/WASL-interacting protein family member 1	WIPF1	+	+	+
J3QRU1;P07947	Non-specific protein-tyrosine kinase;Tyrosine-protein kinase Yes	YES1		+	+
A0A7I2V4L6;O15498;A0A7I2V3A1;A0A7I2V3V7	Synaptobrevin homolog YKT6	YKT6	+	+	+
Q7Z3T8	Zinc finger FYVE domain-containing protein 16	ZFYVE16			+

### Sheet: AP3 possible cargo
Majority protein IDs	Protein names	Gene names AP3	AP3 vs AP1	AP3 vs AP2	AP3 vs AP4
P51798;H0Y2M6	H(+)/Cl(-) exchange transporter 7	CLCN7		+	+
Q9NZM1	Myoferlin	MYOF			+
Q9Y2H6	Fibronectin type-III domain-containing protein 3A	FNDC3A	+		+
H0YDB2;Q13586;G0XQ39;E9PNJ4	Stromal interaction molecule 1	STIM1			+
O75110	Probable phospholipid-transporting ATPase IIA	ATP9A			+
Q04721	Neurogenic locus notch homolog protein 2;Notch 2 extracellular truncation;Notch 2 intracellular domain	NOTCH2			+
Q92545	Transmembrane protein 131	TMEM131	+		+
P42892;A0A3B3ISF9;B4DKB2	Endothelin-converting enzyme 1	ECE1			+
Q9ULH0;E9PH70;A0A1W2PPB7;H0Y8E4	Kinase D-interacting substrate of 220 kDa	KIDINS220			+
O95197	Reticulon-3	RTN3			+
Q9UP95;I3L4N6	Solute carrier family 12 member 4	SLC12A4			+
Q53EP0	Fibronectin type III domain-containing protein 3B	FNDC3B	+	+	+
Q6EMK4	Vasorin	VASN	+
Q9H920;E9PLR7;F8WDV7	RING finger protein 121	RNF121		+

### Sheet: AP3 possible interactors
Majority protein IDs	Protein names	Gene names AP3	AP3 vs AP1	AP3 vs AP2	AP3 vs AP4
A0A096LP25;Q2M2I8;E9PG46	AP2-associated protein kinase 1	AAK1			+
Q9P2R3	Rabankyrin-5	ANKFY1			+
O00203	AP-3 complex subunit beta-1	AP3B1	+	+	+
Q9Y2T2	AP-3 complex subunit mu-1	AP3M1	+	+	+
Q92572;F5H459	AP-3 complex subunit sigma-1	AP3S1	+	+	+
H0YLI7;P59780;A0A0A6YYH1;H0YLX6;H0YN38	AP-3 complex subunit sigma-2	AP3S2;C15orf38-AP3S2	+	+	+
Q8N6T3;F8VWH9;E5RHC5;F8W1U7;E5RHT6	ADP-ribosylation factor GTPase-activating protein 1	ARFGAP1			+
H0YH87;A0A2R8Y7P6;A0A2R8YDM9;A0A5F9ZHH4;V9GY86;A0A5F9ZI57;A0A2R8Y7E6;A0A2R8Y5A6;A0A5F9ZHX3;A0A5F9ZHW5;Q99700;F8VQP2;F8WB06;A0A5F9ZH85;F8W0B5	Ataxin-2	ATXN2	+	+	+
Q8WWM7	Ataxin-2-like protein	ATXN2L	+	+	+
Q08AD1	Calmodulin-regulated spectrin-associated protein 2	CAMSAP2			+
A0A6Q8PH20;A0A0C4DGB5;P20810;E7EVY3;A0A6Q8PGG5;A0A6Q8PG72;E9PCH5;B7Z574;A0A6Q8PGN6;E7ES10;A0A6Q8PFE5;A0A6Q8PFF6;E9PDE4;H0Y9H6;H0Y7F0;E7EQ12;E7EQA0;H0YD33	Calpastatin	CAST			+
Q9Y5S2	Serine/threonine-protein kinase MRCK beta	CDC42BPB			+
A0A0A6YYL4;P57737	Coronin;Coronin-7	CORO7-PAM16;CORO7			+
P98082	Disabled homolog 2	DAB2			+
Q5VZ89	DENN domain-containing protein 4C	DENND4C			+
Q8TDB6	E3 ubiquitin-protein ligase DTX3L	DTX3L	+	+	+
O14641;I3L2N2;I3L2W9	Segment polarity protein dishevelled homolog DVL-2	DVL2	+		+
Q8NDI1	EH domain-binding protein 1	EHBP1			+
Q8N3D4	EH domain-binding protein 1-like protein 1	EHBP1L1			+
X6RLX0;Q8IUD2;G8JLD3;X6RM00	ELKS/Rab6-interacting/CAST family member 1	ERC1		+
Q6ICB4	Sesquipedalian-2	FAM109B			+
Q641Q2;E7ESD2;F8W7U3;A0A087WYF6	WASH complex subunit FAM21A	FAM21A			+
A0A6Q8KRG2;Q08379	Golgin subfamily A member 2	GOLGA2			+
O75146	Huntingtin-interacting protein 1-related protein	HIP1R			+
Q9UPZ3	Hermansky-Pudlak syndrome 5 protein	HPS5			+
Q9H1H9;A0A1B0GUA8	Kinesin-like protein KIF13A	KIF13A			+
A0A0A0MRB5;Q8WXG6	MAP kinase-activating death domain protein	MADD			+
Q5JRA6;A0A0A0MRH6	Melanoma inhibitory activity protein 3	MIA3	+	+	+
A0A6Q8PGS5;C9JEX3;Q13614;A0A6Q8PGV9;A0A6Q8PHS7;A0A6Q8PHL9	Myotubularin-related protein 2	MTMR2	+		+
Q01968	Inositol polyphosphate 5-phosphatase OCRL-1	OCRL			+
Q9H792;H0YN99	Pseudopodium-enriched atypical kinase 1	PEAK1	+		+
Q13492	Phosphatidylinositol-binding clathrin assembly protein	PICALM			+
O00443	Phosphatidylinositol 4-phosphate 3-kinase C2 domain-containing subunit alpha	PIK3C2A			+
Q99570	Phosphoinositide 3-kinase regulatory subunit 4	PIK3R4	+	+	+
Q16512	Serine/threonine-protein kinase N1	PKN1			+
P41743	Protein kinase C iota type	PRKCI	+	+
A0A1B0GTL5;Q9BXF6	Rab11 family-interacting protein 5	RAB11FIP5			+
Q3YEC7;F2Z2T0;G3V154	Rab-like protein 6	RABL6	+	+	+
Q96D71	RalBP1-associated Eps domain-containing protein 1	REPS1			+
Q9H2G2	STE20-like serine/threonine-protein kinase	SLK			+
Q8WU79;A0A087WV97;X6RCC3	Stromal membrane-associated protein 2	SMAP2			+
A0A7P0T8S8;Q9Y5X1;A0A7P0T8Z7;A0A7P0Z4A2;A0A7P0Z4A5;A0A7P0T8D4;A0A7P0T8Z2;A0A7P0T8C7;A0A7P0TBI9;A0A7P0T8M2	Sorting nexin-9	SNX9			+
Q8N0X7	Spartin	SPG20			+
Q96FJ0	AMSH-like protease	STAMBPL1			+
Q15750	TGF-beta-activated kinase 1 and MAP3K7-binding protein 1	TAB1		+	+
Q9NYJ8;A0A1B0GV57	TGF-beta-activated kinase 1 and MAP3K7-binding protein 2	TAB2	+	+	+
Q8N5C8;F6SS63	TGF-beta-activated kinase 1 and MAP3K7-binding protein 3	TAB3			+
Q92609;C9J3F6	TBC1 domain family member 5	TBC1D5			+
F8VV64;Q63HR2	Tensin-2	TNS2	+	+	+
P14373;A0A140T9B9;A0A140T9N6;A0A140T9V9;H0Y551	Zinc finger protein RFP	TRIM27	+	+
Q15642;M0R0F9;W4VSQ9;M0R2H7	Cdc42-interacting protein 4	TRIP10			+
E9PKV8;Q8N5M4;H0YDR3	Tetratricopeptide repeat protein 9C	TTC9C	+	+	+
P33981	Dual specificity protein kinase TTK	TTK			+
Q14694	Ubiquitin carboxyl-terminal hydrolase 10	USP10			+
P51809	Vesicle-associated membrane protein 7	VAMP7		+	+
A0A2R8YDQ0;Q9H267;F5H008	Vacuolar protein sorting-associated protein 33B	VPS33B			+
Q562E7;A0A0J9YXM6	WD repeat-containing protein 81	WDR81	+	+	+
Q7Z3T8	Zinc finger FYVE domain-containing protein 16	ZFYVE16			+

### Sheet: AP4 possible cargo
Majority protein IDs	Protein names	Gene names AP4	AP4 vs AP1	AP4 vs AP2	AP4 vs AP3
Q7Z3C6	Autophagy-related protein 9A	ATG9A			+
Q9NZQ3;C9JSC3	NCK-interacting protein with SH3 domain	NCKIPSD	+

### Sheet: AP4 possible interactors
Majority protein IDs	Protein names	Gene names AP4	AP4 vs AP1	AP4 vs AP2	AP4 vs AP3
Q9Y6B7;B1ALD0;B1ALD1	AP-4 complex subunit beta-1;AP complex subunit beta	AP4B1	+	+	+
Q9UPM8	AP-4 complex subunit epsilon-1	AP4E1	+	+	+
A0A1B0GV70;Q96N21	AP-4 complex accessory subunit tepsin	ENTHD2	+	+	+
Q9Y2I7;E9PDH4	1-phosphatidylinositol 3-phosphate 5-kinase	PIKFYVE			+
Q9UJC3	Protein Hook homolog 1	HOOK1	+		+
Q6ZRV2;A0A494C1T9;J3KPS2	Protein FAM83H	FAM83H			+
Q05DH4	Protein FAM160A1	FAM160A1		+	+
Q8NBJ5	Procollagen galactosyltransferase 1	COLGALT1			+
P61163;R4GMT0	Alpha-centractin	ACTR1A	+
Q9P2D3	HEAT repeat-containing protein 5B	HEATR5B			+
